# Genome-wide association studies reveal novel loci controlling tuber flesh color and oxidative browning in *Dioscorea alata*

**DOI:** 10.1101/2023.03.12.532275

**Authors:** Komivi Dossa, Angélique Morel, Mahugnon Ezékiel Houngbo, Ana Zotta Mota, Erick Malédon, Jean-Luc Irep, Jean-Louis Diman, Pierre Mournet, Sandrine Causse, Kien Nguyen Van, Denis Cornet, Hâna Chair

**Affiliations:** CIRAD, UMR AGAP Institut, 97170 Petit Bourg, Guadeloupe, France; UMR AGAP Institut, Univ Montpellier, CIRAD, INRAE, Institut Agro, F-34398 Montpellier, France; CIRAD, UMR AGAP Institut, F-34398 Montpellier, France; UR1321 ASTRO Agrosystèmes tropicaux, INRAE, Petit□Bourg (Guadeloupe), F□97170, France; Plant Resources Center, An Khanh, Hoai Duc, Hanoi, Vietnam

**Keywords:** Yam, association genetics, quality traits, molecular markers, breeding

## Abstract

**Background:** Consumers’ preferences for food crops are guided by quality attributes. This study aimed at deciphering the genetic basis of quality traits, especially tuber flesh color (FC) and oxidative browning (OB) in *Dioscorea alata*, based on the genome-wide association studies (GWAS) approach. The *D. alata* panel was planted at two locations in Guadeloupe. At harvest, the FC was scored visually as white, cream, or purple on longitudinally sliced mature tubers. The OB was scored visually as the presence or absence of browning after 15 minutes of exposure of the sliced samples to ambient air.

**Results:** Phenotypic characterization for FC and OB of a diverse panel of *D. alata* genotypes highlighted significant variation within the panel and across two locations. The genotypes within the panel displayed a weak structure and could be classified into 3 subpopulations. GWAS identified 14 and 4 significant associations for tuber FC and OB, respectively, with phenotypic variance, explained values ranging from 7.18 to 18.04%. Allele segregation analysis at the significantly associated loci highlighted the favorable alleles for the desired traits, i.e., white FC and no OB. A total of 24 putative candidate genes were identified around the significant signals. A comparative analysis with previously reported quantitative trait loci indicated that numerous genomic regions control these traits in *D. alata*.

**Conclusion:** Our study provides important insights into the genetic control of tuber FC and OB in *D. alata*. The major and stable loci can be further utilized to improve selection in breeding programs for developing new cultivars with enhanced tuber quality.
