## Supplementary material for "Genome-wide association studies reveal novel loci controlling tuber flesh color and oxidative browning in *Dioscorea alata*": List of D. alata genotypes and D. cayenensis variety used in this study, along with their origins.

### Sheet: Table S1
Table S1. List of Dioscorea alata genotypes and Dioscorea cayenensis used in this study, along with their origins
NomVarBDD	Species	Code	Origin
Pakutrany	Dioscorea alata	CRB16	Nouvelle Calédonie
Fenakue	Dioscorea alata	CRB22	Puerto Rico
Gordito	Dioscorea alata	CRB37	Nouvelle Calédonie
Florido	Dioscorea alata	CRB41	Puerto Rico
Goana	Dioscorea alata	CRB43	Nouvelle Calédonie
Plimbite	Dioscorea alata	CBR47	Haïti
Pyramide	Dioscorea alata	CRB51	Puerto Rico
Sea190	Dioscorea alata	CRB65	Puerto Rico
Cinq	Dioscorea alata	CRB68	Puerto Rico
MP116H56	Dioscorea alata	CRB73	Guadeloupe
BeteBete	Dioscorea alata	CRB77	Côte d'Ivoire
GrandEtang	Dioscorea alata	CRB79	Guadeloupe
Oriental	Dioscorea alata	CRB93	Barbade
Belep	Dioscorea alata	CRB95	Nouvelle Calédonie
Kinabayo	Dioscorea alata	CRB96	Puerto Rico
Caplaou	Dioscorea alata	CRB112	Puerto Rico
Noulelcae	Dioscorea alata	Roujol29	Vanuatu
Ptris	Dioscorea alata	Roujol1	Vanuatu
A6	Dioscorea alata	CRB387	Guadeloupe
A9	Dioscorea alata	CRB388	Guadeloupe
Boutou	Dioscorea alata	CRB390	Guadeloupe
HYB30	Dioscorea alata	CRB391	Guadeloupe
A21	Dioscorea alata	CRB401	Guadeloupe
A22	Dioscorea alata	CRB402	Guadeloupe
Pacala	Dioscorea alata	CRB403	Guadeloupe
A17	Dioscorea alata	CRB416	Guadeloupe
A14	Dioscorea alata	CRB417	Guadeloupe
HYB5	Dioscorea alata	CRB428	Guadeloupe
A24	Dioscorea alata	CRB453	Guadeloupe
Toki	Dioscorea alata	CRB454	Puerto Rico
A2	Dioscorea alata	G455	Guadeloupe
HYB6	Dioscorea alata	CRB475	Guadeloupe
StVincent	Dioscorea alata	CRB476	Saint Vincent
Wassa	Dioscorea alata	G623	Nouvelle Calédonie
KL21	Dioscorea alata	CRB629	Guadeloupe
Roujol	Dioscorea alata	Roujol68	Guadeloupe
INRAX154	Dioscorea alata	CRB757	Guadeloupe
Dou	Dioscorea alata	Roujol62	Guadeloupe
Tiviolet	Dioscorea alata	Roujol65	Guadeloupe
Manlankon	Dioscorea alata	Roujol7	Vanuatu
Nureangdan	Dioscorea alata	Roujol31	Vanuatu
INRA15	Dioscorea alata	G15003	Guadeloupe
A64	Dioscorea alata	Roujol86	Guadeloupe
14M	Dioscorea alata	Roujol53	Guadeloupe
74F	Dioscorea alata	Roujol49	Guadeloupe
Divin	Dioscorea alata	Roujol75	Guadeloupe
H4X131	Dioscorea alata	Roujol81	Guadeloupe
H4X172	Dioscorea alata	Roujol66	Guadeloupe
Kabusa	Dioscorea alata	Roujol43	Guadeloupe
IgnameJaune	Dioscorea cayenensis	CRB152	Guadeloupe
Peter	Dioscorea alata	Roujol19	Vanuatu
Sinoua	Dioscorea alata	Roujol11	Vanuatu
ToufiTetea	Dioscorea alata	Roujol9	Vanuatu
Haiti	Dioscorea alata	CRB110	Haiti
