## Supplementary material for "Genome-wide association studies reveal novel loci controlling tuber flesh color and oxidative browning in *Dioscorea alata*": The proportion contributed by ancestral populations in each accession. A threshold of 60% was set to assign each accession to a Cluster.

### Sheet: Table S2
Table S2:The poportion contributed by ancestral populations in each accession. A threshold at 60% was set to assign each accession to a Cluster
Accessions	Cluster1 (Blue)	Cluster2 (Red)	Cluster3 (Green)
Roujol9	0.99998	1e-05	1e-05
Roujol29	0.99998	1e-05	1e-05
Roujol62	0.99998	1e-05	1e-05
Roujol71	0.99998	1e-05	1e-05
Roujol68	0.99998	1e-05	1e-05
Roujol65	0.99998	1e-05	1e-05
CRB95	0.824953	0.035599	0.139448
CRB768	0.825006	0.029552	0.145441
Sinoua	0.818144	0.08597	0.095885
CRB152	0.99998	1e-05	1e-05
CRB519	0.70375	0.167114	0.129136
CRB41	0.723752	0.160326	0.115922
CRB43	0.941421	0.058569	1e-05
CRB16	0.940461	0.059529	1e-05
Roujol19	0.485143	0.212361	0.302496
Roujol43	1e-05	0.99998	1e-05
CRB68	1e-05	0.99998	1e-05
Roujol1	1e-05	0.99998	1e-05
CRB65	1e-05	0.99998	1e-05
Roujol7	1e-05	0.99998	1e-05
Roujol20	1e-05	0.99998	1e-05
CRB453	1e-05	0.57777	0.42222
CRB93	0.41554	0.222594	0.361866
CRB77	0.53824	0.116651	0.34511
CRB403	0.515897	0.119378	0.364725
CRB96	0.476299	0.139264	0.384436
CRB475	1e-05	0.244861	0.755129
CRB402	1e-05	0.191125	0.808865
CRB428	1e-05	0.204132	0.795858
CRB391	1e-05	0.130116	0.869874
CRB387	1e-05	0.125535	0.874455
CRB757	1e-05	1e-05	0.99998
CRB454	1e-05	1e-05	0.99998
G15003	1e-05	1e-05	0.99998
CRB390	1e-05	0.119245	0.880745
CRB73	1e-05	1e-05	0.99998
CRB629	1e-05	1e-05	0.99998
CRB51	1e-05	1e-05	0.99998
CRB401	1e-05	1e-05	0.99998
CRB388	1e-05	1e-05	0.99998
CRB416	1e-05	1e-05	0.99998
CRB79	0.328691	1e-05	0.671299
CRB417	0.112067	1e-05	0.887923
CRB47	0.359705	0.04341	0.596885
CRB476	0.417655	1e-05	0.582335
CRB37	0.234938	1e-05	0.765052
Roujol52	0.431533	1e-05	0.568457
Roujol49	0.415297	1e-05	0.584693
Roujol53	0.350306	1e-05	0.649684
CRB22	0.587408	1e-05	0.412582
CRB112	0.583466	1e-05	0.416524
Roujol75	0.448266	1e-05	0.551724
Roujol14	0.699048	1e-05	0.300942
CRB110	0.571805	0.060666	0.367529
